# Flexible males, proactive females: personality tests show increased boldness/exploration in colonists damping with time in males but not in females

**DOI:** 10.1101/2024.05.22.595322

**Authors:** Andrey V. Tchabovsky, Elena N. Surkova, Ludmila E. Savinetskaya, Ivan S. Khropov

**Affiliations:** Laboratory for Population Ecology, Severtsov Institute of Ecology and Evolution, Russian Academy of Sciences, 33 Leninskii pr., Moscow, Russia

**Author notes:** Andrey V. Tchabovsky:., Elena N. Surkova:., Ludmila E. Savinetskaya:., Ivan S. Khropov. Corresponding author: A.V. Tchabovsky. Correspondence: Laboratory for Population Ecology, A.N. Severtsov Institute of Ecology and Evolution, Russian Academy of Sciences, 33 Leninskii pr., Moscow 119071, Russia.

**Keywords:** colonization, behavioural traits, phenotypic plasticity, gerbils, landscape change, range expansion

## Abstract

Individuals colonizing new areas at expanding ranges encounter challenging and unfamiliar environments, suggesting that colonists should differ in behavioural traits from the residents of the source populations. The colonizer syndrome is supposed to be associated with boldness, exploration, activity, and low sociability. We assessed spatial and temporal variation in the colonizer syndrome in the expanding population of midday gerbils (*Meriones meridianus*). Male first colonists tended to be faster and bolder than residents, although the difference was not significant. Female first colonists were bolder, faster and more explorative than residents. These findings support boldness/exploration syndrome as a typical colonizer trait, which appears to be restricted to females in midday gerbils. Males and females also differed in the behavioural dynamics post-colony establishment. In males, boldness/exploration/sociability peaked in newly founded colonies, then sharply decreased in subsequent generations following decreasing environmental uncertainty in aging colonies. In females, increased boldness/exploration did not lower with time post-colonization, i.e. female colonists retained bold/explorative phenotype in subsequent generations despite facing a less challenging environment. Thus, female colonists, unlike males, carry a specialized behavioural colonizer phenotype corresponding to a proactive behavioural coping strategy. We link sex differences in behavioural traits of colonists to the sex-specific life-history strategies.
