## Supplementary material for "Flexible males, proactive females: personality tests show increased boldness/exploration in colonists damping with time in males but not in females": S1 File. Dataset for primary measurements: pers_field_primary.csv

date	immob	sex_age	bo_st	co	note_st	bo_ep	cd	note_ep	bo_str	cs	note_str	tot_dur	tot_dur_note	animal_id	season	e_w	gen_2
21/04/2022	3.95	fad	0	3.26	in	0	0	in	0	5.71	in	5.79	in	Mm-558	spr	west	nc
21/04/2022	3.58	mad	0	2.77	in	4.47	5.71	in	0	0.69	in	5.76	in	Mm-559	spr	west	nc
21/04/2022	3.97	fad	2.48	3.26	in	1.61	3.56	in	0	1.39	in	4.14	in	Mm-560	spr	west	nc
21/04/2022	4.11	mad	1.95	3.3	in	4.62	5.23	in	2.48	2.64	in	5.42	in	Mm-561	spr	west	nc
21/04/2022	3.58	fad	3.04	3.18	in	1.61	3.56	in	2.89	3.33	in	4.44	in	Mm-563	spr	west	nc
25/04/2022	4.11	fad	1.79	4.09	in	2.48	5.71	in	4.55	4.6	in	6.13	in	Mm-587	spr	west	nc
25/04/2022	3.64	fad	5.37	5.39	in	1.39	3.5	in	1.95	2.2	in	5.56	in	Mm-588	spr	west	nc
25/04/2022	4.09	fad	3.18	3.4	in	5.71	5.71	in	5.71	5.71	out_2	6.45	in	Mm-589	spr	west	nc
25/04/2022	4.11	mad	5.37	5.71	in	5.71	5.71	out_2	2.71	2.94	in	6.43	in	Mm-590	spr	west	nc
25/04/2022	4.08	mad	1.95	2.48	in	2.2	5.71	in	2.64	2.83	in	5.79	in	Mm-593	spr	west	nc
28/04/2022	4.11	mad	1.39	3.22	in	2.3	5.71	in	0	4.34	in	5.99	in	Mm-615	spr	west	nc
28/04/2022	4.06	fad	3.04	3.74	in	4.17	5.71	in	1.95	2.08	in	5.86	in	Mm-616	spr	west	nc
29/04/2022	4.03	mad	3.53	3.76	in	2.83	5.71	in	5.71	5.71	out_2	6.47	in	Mm-619	spr	west	nc
29/04/2022	4.11	fad	1.1	2.64	in	2.2	5.71	in	4.37	4.43	in	5.98	in	Mm-621	spr	west	nc
30/04/2022	4.09	mad	3.56	5.71	in	0		in	0	1.79	in	5.72	in	Mm-624	spr	west	nc
30/04/2022	3.74	mad	3.09	3.22	in	3.3	5.71	in	4.3	4.57	in	6.04	in	Mm-627	spr	west	nc
30/04/2022	4.11	mad	3.83	4.32	in	0		in	3.33	4.52	in	5.11	in	Mm-629	spr	west	nc
30/04/2022	3.64	fad	2.2	2.3	in	3.18	4.5	in	1.95	2.83	in	4.74	in	Mm-630	spr	west	nc
02/05/2022	4.11	fad	2.83	2.94	in	2.08	4.29	in	5.27	5.49	in	5.81	in	Mm-621	spr	west	nc
02/05/2022	3.26	fad	2.4	5.04	in	5.71	5.71	out_2	5.71	5.71	out_2	6.63	in	Mm-637	spr	west	nc
03/05/2022	4.11	mad	2.3	2.89	in	0		in	5.71	5.71	out_2	5.76	in	Mm-624	spr	west	nc
03/05/2022	3.74	mad	2.2	2.4	in	1.61	5.71	in	4.66	4.69	in	6.04	in	Mm-627	spr	west	nc
03/05/2022	4.04	fad	1.79	2.2	in	1.61	2.3	in	2.08	2.83	in	3.53	in	Mm-630	spr	west	nc
03/05/2022	2.4	fad	1.39	2.2	in	0.69	3.09	in	1.79	2.08	in	3.61	in	Mm-616	spr	west	nc
04/05/2022	4.11	mad	3.71	3.83	in	4.37	5.71	in	3	5.73	in	6.48	in	Mm-653	spr	east	s
04/05/2022	3.95	mad	5.71	5.71	in	5.57	5.71	in	5.71	5.71	out_2	6.8	in	Mm-655	spr	east	s
06/05/2022	4.09	fad	1.39	3.43	in	0	5.18	in	5.71	5.71	in	6.23	in	Mm-558	spr	west	nc
06/05/2022	3.93	fad	1.79	2.89	in	1.61	5.71	in	0	2.56	in	5.8	in	Mm-661	spr	west	nc
06/05/2022	3.93	mad	3.4	3.93	in	1.1	5.71	in	1.61	1.61	in	5.87	in	Mm-662	spr	west	nc
07/05/2022	4.08	fad	2.77	3.33	in	0.69	2.89	in	4.16	5.71	in	5.84	in	Mm-560	spr	west	nc
07/05/2022	3.99	mad	5.71	5.71	out_2	5.71	5.71	out_2	2.2	2.3	in	6.41	in	Mm-665	spr	west	nc
07/05/2022	4.11	fad	2.71	3.61	in	1.39	4.28	in	4.93	5.54	in	5.89	in	Mm-666	spr	west	nc
09/05/2022	3.66	mad	1.39	3.5	in	2.4	4.04	in	0.69	1.95	in	4.55	in	Mm-669	spr	west	nc
09/05/2022	4.11	mad	2.08	2.94	in	5.71	5.71	in	3.97	4.01	in	5.92	in	Mm-670	spr	west	nc
09/05/2022	3.18	mad	2.89	3.87	in	4.72	5.71	in	2.3	2.77	in	5.89	in	Mm-672	spr	west	nc
10/05/2022	4.08	fad	3.09	3.74	in	2.56	4.68	in	5	5.71	in	6.11	in	Mm-673	spr	east	s
10/05/2022	4.04	fad	2.4	2.77	in	2.94	4.63	in	2.08	3.89	in	5.11	in	Mm-674	spr	east	s
10/05/2022	4.11	fad	5.65	5.71	in	5.71	5.71	out_2	3.99	4.04	in	6.49	in	Mm-677	spr	east	s
10/05/2022	3.76	fad	4.74	4.87	in	0	5.71	in	5.71	5.71	out_2	6.59	in	Mm-680	spr	east	s
10/05/2022	3.33	fad	3.22	3.66	in	1.61	5.71	in	5.71	5.71	out_2	6.46	in	Mm-681	spr	east	s
10/05/2022	3.09	mad	3.26	5.57	in	1.61	1.95	in	2.64	2.77	in	5.65	in	Mm-682	spr	east	s
10/05/2022	4.04	mad	2.83	3.33	in	3.43	5.71	in	1.61	3.56	in	5.89	in	Mm-683	spr	east	s
11/05/2022	3.78	mad	1.79	4.09	in	1.61	5.71	in	1.1	3.5	in	5.97	in	Mm-684	spr	east	s
11/05/2022	3.71	mad	1.61	3.58	in	4.41	5.71	in	5.71	5.71	out_2	6.46	in	Mm-685	spr	east	s
11/05/2022	3.81	fad	1.95	3.53	in	2.08	5.71	in	2.56	2.77	in	5.86	in	Mm-688	spr	east	s
11/05/2022	3.74	fad	4.58	4.62	in	5.41	5.71	in	4.77	4.86	in	6.27	in	Mm-689	spr	east	s
11/05/2022	4.09	mad	2.89	5.71	in	2.83		in	5.71	5.71	out_2	6.4	in	Mm-690	spr	east	s
11/05/2022	3.37	fad	2.71	3.04	in	3.04	5.71	in	5.71	5.71	in	6.43	in	Mm-691	spr	east	s
11/05/2022	3.87	fad	4.3	4.34	in	4.86	5.71	in	5.68	5.71	in	6.52	in	Mm-692	spr	east	s
12/05/2022	3.93	mad	1.79	2.3	in	1.61	3.09	in	2.48	2.64	in	3.78	in	Mm-693	spr	west	nc
12/05/2022	3.81	fad	3.5	3.78	in	0	5.71	in	1.61	4.98	in	6.19	in	Mm-695	spr	west	nc
12/05/2022	4.11	fad	2.48	3.14	in	0.69	2.89	in	0	0.69	in	3.71	in	Mm-698	spr	west	nc
12/05/2022	3.61	mad	1.1	2.08	in	0.69	3.5	in	1.1	1.39	in	3.76	in	Mm-669	spr	west	nc
26/04/2023	3.14	fad	2.48	3.5	in	2.56	5.71	in	2.4	3.61	in	5.91	in	Mm-1054	spr	east	s
26/04/2023	4.09	mad	1.79	2.48	in	1.95	5.71	in	3.74	3.89	in	5.89	in	Mm-1055	spr	east	s
26/04/2023	4.04	mad	3	3.33	in	1.39	5.71	in	5.06	5.08	in	6.19	in	Mm-1056	spr	east	s
26/04/2023	3.09	fad	3.47	3.61	in	4.13	5.71	in	5.71	5.71	out_2	6.46	in	Mm-1057	spr	east	s
26/04/2023	4.11	fad	3.4	4.06	in	5.25	5.71	in	2.56	3.81	in	6	in	Mm-1058	spr	east	s
26/04/2023	3.89	fad	4.5	4.74	in	4.14	5.71	in	2.3	3.85	in	6.13	in	Mm-1059	spr	east	s
26/04/2023	3.99	mad	2.08	2.3	in	1.61	5.71	in	3.47	3.78	in	5.87	in	Mm-853	spr	east	s
26/04/2023	4.08	fad	3.22	4.56	in	0		in	4.17	4.34	in	5.15	in	Mm-1061	spr	east	s
26/04/2023	3.93	mad	3.74	4.74	in	2.56	3.99	in	1.61	2.3	in	5.17	in	Mm-1062	spr	east	s
29/04/2023	4.09	mad	4.23	5.71	in	5.71	5.71	out_2	5.71	5.71	out_2	6.8	in	Mm-1082	spr	east	s
29/04/2023	3.99	fad	3.69	3.89	in	0	5.71	in	5.71	5.71	out_2	6.48	in	Mm-1083	spr	east	s
29/04/2023	3.87	mad	2.48	3.37	in	1.1	3.76	in	1.79	2.08	in	4.36	in	Mm-853	spr	east	s
29/04/2023	4.11	mad	4.44	4.63	in	5.71	5.71	in	5.71	5.71	out_2	6.56	in	Mm-1068	spr	east	s
29/04/2023	3.89	fad	2.08	2.83	in	2.48	5.71	in	1.79	2.83	in	5.81	in	Mm-1054	spr	east	s
29/04/2023	3.89	mad	2.2	2.3	in	2.89	4.22	in	1.1	2.94	in	4.55	in	Mm-1062	spr	east	s
02/05/2023	4.09	mad	3.3	3.56	in	1.1	5.71	in	5.25	5.3	in	6.28	in	Mm-1106	spr	east	s
02/05/2023	4.11	fad	2.83	4.39	in	4.79	5.71	in	4.8	4.83	in	6.22	in	Mm-1107	spr	east	s
02/05/2023	4.08	mad	5.71	5.71	out_2	5.71	5.71	out_2	5.71	5.71	out_2		OUT	Mm-1108	spr	east	s
02/05/2023	4.09	fad	3.69	3.85	in	0	0.69	in	4.61	5.71	in	5.85	in	Mm-1109	spr	east	s
02/05/2023	4.11	mad	5.71	5.71	in	5.71	5.71	in	5.71	5.71	out_2	6.8	in	Mm-1110	spr	east	s
05/05/2023	4.11	mad	4.22	4.25	in	4.85	5.71	in	5.71	5.71	out_2	6.51	in	Mm-1108	spr	east	s
05/05/2023	3.99	mad	2.2	2.48	in	1.39	5.71	in	1.1	2.77	in	5.79	in	Mm-1106	spr	east	s
05/05/2023	4.04	mad	3.26	2.94	in	1.1	2.94	in	4.32	4.48	in	4.82	in	Mm-1110	spr	east	s
05/05/2023	4.11	fad	3.37	3.69	in	3.69	4.08	in	5.22	5.71	in	5.99	in	Mm-1109	spr	east	s
05/05/2023	3.53	fad	2.4	3.56	in	2.71	3.87	in	4.76	5.08	in	5.48	in	Mm-1116	spr	east	s
