## Supplementary material for "Flexible males, proactive females: personality tests show increased boldness/exploration in colonists damping with time in males but not in females": S2 File Dataset for composite variables: pers_field_ad_pca.csv

date	sex_age	animal_id	season	e_w	gen_2_cat	pc_1_mad_fad	pc_2_mad_fad	pc_3_mad_fad
19/04/2022	fad	Mm-414	spr	west	c1	1.48644	0.47942	1.68554
19/04/2022	fad	Mm-540	spr	west	c1	-0.08157	0.71224	-0.65665
19/04/2022	fad	Mm-542	spr	west	c1	-0.21977	1.35789	0.02174
19/04/2022	fad	Mm-543	spr	west	c1	-0.95065	-1.79978	0.21574
19/04/2022	fad	Mm-544	spr	west	c1	2.32271	-0.29656	-0.41557
19/04/2022	fad	Mm-545	spr	west	c1	-1.73846	0.19507	0.47848
19/04/2022	fad	Mm-546	spr	west	c1	1.26683	0.20212	-0.78444
19/04/2022	fad	Mm-502	spr	west	c1	-0.27119	0.0059	-0.48616
20/04/2022	fad	Mm-555	spr	west	c1	1.81389	-0.20567	0.0809
20/04/2022	fad	Mm-557	spr	west	c1	-0.38579	0.28032	-0.46048
21/04/2022	fad	Mm-558	spr	west	nc	2.67422	-1.1747	3.04083
21/04/2022	fad	Mm-560	spr	west	nc	1.50259	1.89609	0.93166
21/04/2022	fad	Mm-563	spr	west	nc	0.3367	0.12388	0.64319
22/04/2022	fad	Mm-570	spr	west	c1	-0.28768	1.1912	0.07063
22/04/2022	fad	Mm-557	spr	west	c1	1.26687	0.79778	-0.61653
23/04/2022	fad	Mm-414	spr	west	c1	2.55633	0.46188	1.25297
24/04/2022	fad	Mm-542	spr	west	c1	3.36913	-0.76662	-0.4369
24/04/2022	fad	Mm-584	spr	west	c1	1.1924	-0.03131	0.3325
25/04/2022	fad	Mm-587	spr	west	nc	-1.17046	-0.51357	-0.13914
25/04/2022	fad	Mm-588	spr	west	nc	-1.36082	2.04249	1.5853
26/04/2022	fad	Mm-502	spr	west	c1	-0.0651	1.63117	-0.69969
27/04/2022	fad	Mm-602	spr	west	c2-3	-1.71486	-1.40452	0.51224
27/04/2022	fad	Mm-603	spr	west	c2-3	2.61542	0.5523	1.42974
28/04/2022	fad	Mm-616	spr	west	nc	-0.71532	2.02344	-0.46865
29/04/2022	fad	Mm-621	spr	west	nc	0.07111	-1.02223	-0.53995
30/04/2022	fad	Mm-630	spr	west	nc	0.93215	0.65632	-0.4381
01/05/2022	fad	Mm-631	spr	west	c1	-1.9869	0.58739	-0.21672
02/05/2022	fad	Mm-621	spr	west	nc	-1.01821	-1.38124	0.58891
03/05/2022	fad	Mm-630	spr	west	nc	1.74972	0.1128	1.3771
03/05/2022	fad	Mm-616	spr	west	nc	3.0205	-0.24906	-0.48893
06/05/2022	fad	Mm-558	spr	west	nc	-0.45041	-2.3086	0.3888
06/05/2022	fad	Mm-661	spr	west	nc	1.35063	1.19801	-0.46012
07/05/2022	fad	Mm-560	spr	west	nc	-0.36407	-1.46297	1.70955
07/05/2022	fad	Mm-666	spr	west	nc	-1.08523	-1.31267	0.87674
10/05/2022	fad	Mm-673	spr	east	s	-1.72987	-0.97778	0.49778
10/05/2022	fad	Mm-674	spr	east	s	0.15967	0.3897	0.07378
11/05/2022	fad	Mm-688	spr	east	s	0.20648	0.6067	-0.4985
11/05/2022	fad	Mm-689	spr	east	s	-3.34981	0.73583	-0.52734
11/05/2022	fad	Mm-691	spr	east	s	-1.33312	-1.52967	-1.05575
11/05/2022	fad	Mm-692	spr	east	s	-3.41616	-0.1702	-0.39845
12/05/2022	fad	Mm-695	spr	west	nc	-0.37735	-0.17537	0.19986
12/05/2022	fad	Mm-698	spr	west	nc	2.01722	1.95016	1.55182
13/05/2022	fad	Mm-701	spr	west	c2-3	0.38124	0.85425	-0.20796
13/05/2022	fad	Mm-705	spr	west	c2-3	2.30217	1.09545	-1.55765
13/05/2022	fad	Mm-706	spr	west	c2-3	-0.62255	-1.30329	-0.22945
13/05/2022	fad	Mm-708	spr	west	c2-3	-0.03543	0.34933	-0.49271
18/04/2023	fad	Mm-1007	spr	west	c2-3	0.53218	0.69332	0.00915
21/04/2023	fad	Mm-1015	spr	west	c2-3	-4.4156	1.02745	0.42051
22/04/2023	fad	Mm-1010	spr	west	c2-3	1.43875	-1.56585	-2.42041
23/04/2023	fad	Mm-502	spr	west	c2-3	0.66564	-2.49779	-1.91403
23/04/2023	fad	Mm-1034	spr	west	c2-3	-0.43347	-2.0584	-0.85264
24/04/2023	fad	Mm-845	spr	west	c1	1.3907	0.4287	-0.78456
25/04/2023	fad	Mm-1049	spr	west	c1	1.88342	-0.70799	-2.10265
25/04/2023	fad	Mm-1050	spr	west	c1	-1.51445	0.4069	-0.75119
26/04/2023	fad	Mm-1054	spr	east	s	0.03084	0.31963	-1.11958
26/04/2023	fad	Mm-1058	spr	east	s	-1.88508	1.52972	-0.44567
26/04/2023	fad	Mm-1059	spr	east	s	-2.3058	1.69181	-0.14348
27/04/2023	fad	Mm-1067	spr	west	c2-3	1.76965	1.47352	-0.09107
28/04/2023	fad	Mm-1045	spr	west	c1	1.43337	-0.72404	0.29403
28/04/2023	fad	Mm-1044	spr	west	c1	-0.68286	-1.86123	0.14568
28/04/2023	fad	Mm-836	spr	west	c1	-5.09064	0.84939	0.1868
29/04/2023	fad	Mm-1054	spr	east	s	0.56413	0.77953	-0.64499
01/05/2023	fad	Mm-1050	spr	west	c1	0.10634	-0.35638	-0.19496
02/05/2023	fad	Mm-1107	spr	east	s	-2.47606	0.22116	-0.34534
02/05/2023	fad	Mm-1109	spr	east	s	-0.57932	-1.51551	3.32019
03/05/2023	fad	Mm-832	spr	west	c1	0.82109	0.05057	-0.4581
05/05/2023	fad	Mm-1109	spr	east	s	-2.06004	-0.72584	0.68179
05/05/2023	fad	Mm-1116	spr	east	s	-0.75072	-0.99883	0.27513
06/05/2023	fad	Mm-1148	spr	west	c1	1.06389	-0.23869	0.09586
06/05/2023	fad	Mm-666	spr	west	c1	0.63042	-0.62446	-0.43045
19/04/2022	mad	Mm-547	spr	west	c1	-1.10255	1.12297	-2.39761
21/04/2022	mad	Mm-559	spr	west	nc	3.32737	-1.05568	-1.48716
21/04/2022	mad	Mm-561	spr	west	nc	0.61004	-1.06265	-0.1488
23/04/2022	mad	Mm-573	spr	west	c1	1.90807	1.36589	-0.44563
23/04/2022	mad	Mm-574	spr	west	c1	-2.13311	-0.90975	-0.52247
25/04/2022	mad	Mm-593	spr	west	nc	1.01311	-1.00248	0.57428
26/04/2022	mad	Mm-403-415	spr	west	c1	0.56928	0.27784	1.71236
27/04/2022	mad	Mm-601	spr	west	c2-3	-3.42777	-0.80038	-0.48336
27/04/2022	mad	Mm-605	spr	west	c2-3	3.05746	-0.91077	0.65529
27/04/2022	mad	Mm-606	spr	west	c2-3	-0.28906	-0.22742	0.35631
28/04/2022	mad	Mm-612	spr	west	c1	-3.28056	1.03932	-0.44724
28/04/2022	mad	Mm-615	spr	west	nc	1.32507	-0.99525	0.51928
28/04/2022	mad	Mm-522	spr	west	c1	-2.58063	1.01925	0.14836
30/04/2022	mad	Mm-627	spr	west	nc	-1.20419	-0.70459	-0.44078
01/05/2022	mad	Mm-633	spr	west	c1	-1.43342	0.55471	0.10454
03/05/2022	mad	Mm-627	spr	west	nc	-0.40385	-0.91659	-0.22262
04/05/2022	mad	Mm-653	spr	east	s	-1.86824	-1.05085	0.20878
06/05/2022	mad	Mm-662	spr	west	nc	0.62482	0.90741	1.3634
09/05/2022	mad	Mm-669	spr	west	nc	2.0425	0.91672	-0.62108
09/05/2022	mad	Mm-670	spr	west	nc	-0.50624	-2.13925	-0.65444
09/05/2022	mad	Mm-672	spr	west	nc	-0.18778	0.18499	-1.91261
10/05/2022	mad	Mm-682	spr	east	s	-0.37634	4.18147	-1.45825
10/05/2022	mad	Mm-683	spr	east	s	0.15974	-0.70644	0.36138
11/05/2022	mad	Mm-684	spr	east	s	0.80189	0.1455	0.28322
12/05/2022	mad	Mm-693	spr	west	nc	1.63802	0.73834	-0.14076
12/05/2022	mad	Mm-669	spr	west	nc	3.0544	1.12806	-0.49446
13/05/2022	mad	Mm-703	spr	west	c2-3	-0.80249	-0.86537	-0.30249
14/05/2022	mad	Mm-713	spr	west	c2-3	0.73656	0.17251	0.31825
14/05/2022	mad	Mm-714	spr	west	c2-3	-1.15055	-1.28211	0.25936
14/05/2022	mad	Mm-715	spr	west	c2-3	-1.43246	-0.04126	0.25549
14/05/2022	mad	Mm-716	spr	west	c2-3	0.17409	-1.79327	-0.43795
18/04/2023	mad	Mm-1003	spr	west	c2-3	-2.52414	-1.14895	-0.58679
18/04/2023	mad	Mm-1005	spr	west	c2-3	0.21066	-2.07544	-1.45897
18/04/2023	mad	Mm-1006	spr	west	c2-3	0.27364	-0.8598	0.01583
18/04/2023	mad	Mm-1008	spr	west	c2-3	-3.64893	1.27468	0.7372
18/04/2023	mad	Mm-1009	spr	west	c2-3	-0.22955	-0.05853	-3.37573
19/04/2023	mad	Mm-1013	spr	west	c2-3	-0.84867	-0.68569	0.23585
19/04/2023	mad	Mm-1014	spr	west	c2-3	0.08849	3.41467	0.24996
21/04/2023	mad	Mm-1009	spr	west	c2-3	1.35264	-0.35672	0.06924
21/04/2023	mad	Mm-1006	spr	west	c2-3	-1.89599	-0.20561	0.76607
23/04/2023	mad	Mm-1035	spr	west	c2-3	-0.55042	2.94953	0.38559
24/04/2023	mad	Mm-1038	spr	west	c1	0.87692	0.19121	-0.05866
25/04/2023	mad	Mm-1048	spr	west	c1	1.18242	-1.89404	-1.76693
25/04/2023	mad	Mm-796	spr	west	c1	1.13284	0.50482	0.98483
26/04/2023	mad	Mm-1055	spr	east	s	0.36209	-1.2737	0.49279
26/04/2023	mad	Mm-1056	spr	east	s	-1.41567	-0.59985	0.83067
26/04/2023	mad	Mm-853	spr	east	s	0.44352	-1.00827	0.44725
26/04/2023	mad	Mm-1062	spr	east	s	-0.09262	1.80213	0.63779
27/04/2023	mad	Mm-1065	spr	west	c2-3	0.23633	1.34443	0.00486
28/04/2023	mad	Mm-1038	spr	west	c1	1.39569	-1.0291	0.75762
29/04/2023	mad	Mm-853	spr	east	s	1.29342	1.42875	0.45654
29/04/2023	mad	Mm-1062	spr	east	s	1.499	-0.04874	-0.32977
01/05/2023	mad	Mm-1048	spr	west	c1	-0.01016	-0.65506	0.72963
01/05/2023	mad	Mm-1051	spr	west	c1	1.87007	-0.1536	1.47951
01/05/2023	mad	Mm-1053	spr	west	c1	-0.44828	1.02877	1.6254
02/05/2023	mad	Mm-1106	spr	east	s	-1.77046	-0.42225	1.12683
05/05/2023	mad	Mm-1106	spr	east	s	1.50328	-0.45375	0.77475
05/05/2023	mad	Mm-1110	spr	east	s	-0.59559	1.14568	0.46176
06/05/2023	mad	Mm-1124	spr	west	c1	-0.04712	-0.40012	1.0448
06/05/2023	mad	Mm-1120	spr	west	c1	-2.20115	-0.67933	0.79718
07/05/2023	mad	Mm-805	spr	west	c1	0.69589	0.04642	1.44534
07/05/2023	mad	Mm-1162	spr	west	c1	-1.03281	0.20298	-1.59173
09/05/2023	mad	Mm-805	spr	west	c1	2.44943	0.21381	0.57252
09/05/2023	mad	Mm-1163	spr	west	c1	1.58202	1.16982	-2.4638
